# Quantification of subcellular RNA localization through direct detection of RNA oxidation

**DOI:** 10.1101/2024.11.12.623278

**Authors:** Hei-Yong G. Lo, Raeann Goering, Agnese Kocere, Joelle Lo, Megan C. Pockalny, Laura K. White, Haydee Ramirez, Abraham Martinez, Seth Jacobson, Robert C. Spitale, Chad G. Pearson, Marino J. E. Resendiz, Christian Mosimann, J. Matthew Taliaferro

## Abstract

Across cell types and organisms, thousands of RNAs display asymmetric subcellular distributions. The study of this process often requires quantifying abundances of specific RNAs at precise subcellular locations. To analyze subcellular transcriptomes, multiple proximity-based techniques have been developed in which RNAs near a localized bait protein are specifically labeled, facilitating their biotinylation and purification. However, these complex methods are often laborious and require expensive enrichment reagents. To streamline the analysis of localized RNA populations, we developed Oxidation-Induced Nucleotide Conversion sequencing (OINC-seq). In OINC-seq, RNAs near a genetically encoded, localized bait protein are specifically oxidized in a photo-controllable manner. These oxidation events are then directly detected and quantified using high-throughput sequencing and our software package, PIGPEN, without the need for biotin-mediated enrichment. We demonstrate that OINC-seq can induce and quantify RNA oxidation with high specificity in a dose- and light-dependent manner. We further show the spatial specificity of OINC-seq by using it to quantify subcellular transcriptomes associated with the cytoplasm, ER, nucleus, and the inner and outer membranes of mitochondria. Finally, using transgenic zebrafish, we demonstrate that OINC-seq allows proximity-mediated RNA labeling in live animals. In sum, OINC-seq together with PIGPEN provide an accessible workflow for the analysis of localized RNAs across different biological systems.
