## Supplementary material for "Quantification of subcellular RNA localization through direct detection of RNA oxidation": Table S1

### Sheet: Sheet1
Species	Gene	Primer name	Primer sequence (full)	Annealing temperature	Cycle number for PCR
Human	GAPDH	GAPDH_UMI_BC1_RT_Overlap	GTGACTGGAGTTCAGACGTGTGCTCTTCCGATCT NNNNNNNNNNNN GGCTAC GGACACGGAAGGCCATGCCAG	69	1
Human	GAPDH	GAPDH_UMI_BC2_RT_Overlap	GTGACTGGAGTTCAGACGTGTGCTCTTCCGATCT NNNNNNNNNNNN AGTCAA GGACACGGAAGGCCATGCCAG	69	1
Human	GAPDH	GAPDH_BC1_PCR_F	AATGATACGGCGACCACCGAGATCTACAC ATAGAGGC ACACTCTTTCCCTACACGACGCTCTTCCGATCT TAGCTT ACAGTCCATGCCATCACTGC	72	14 cycles for 5µg of RNA
Human	GAPDH	GAPDH_BC2_PCR_F	AATGATACGGCGACCACCGAGATCTACAC ATAGAGGC ACACTCTTTCCCTACACGACGCTCTTCCGATCT GAGTGG ACAGTCCATGCCATCACTGC	72
Human	GAPDH	GAPDH_BC3_PCR_F	AATGATACGGCGACCACCGAGATCTACAC ATAGAGGC ACACTCTTTCCCTACACGACGCTCTTCCGATCT GGTAGC ACAGTCCATGCCATCACTGC	72
Human	GAPDH	GAPDH_BC4_PCR_F	AATGATACGGCGACCACCGAGATCTACAC ATAGAGGC ACACTCTTTCCCTACACGACGCTCTTCCGATCT AGTTCC ACAGTCCATGCCATCACTGC	72
Human	GAPDH	GAPDH_BC5_PCR_F	AATGATACGGCGACCACCGAGATCTACAC ATAGAGGC ACACTCTTTCCCTACACGACGCTCTTCCGATCT ATGTCA ACAGTCCATGCCATCACTGC	72
Human	GAPDH	GAPDH_BC6_PCR_F	AATGATACGGCGACCACCGAGATCTACAC ATAGAGGC ACACTCTTTCCCTACACGACGCTCTTCCGATCT CCGTCC ACAGTCCATGCCATCACTGC	72
Human	GAPDH	GAPDH_BC7_PCR_F	AATGATACGGCGACCACCGAGATCTACAC ATAGAGGC ACACTCTTTCCCTACACGACGCTCTTCCGATCT GTAGAG ACAGTCCATGCCATCACTGC	72
Human	GAPDH	GAPDH_BC8_PCR_F	AATGATACGGCGACCACCGAGATCTACAC ATAGAGGC ACACTCTTTCCCTACACGACGCTCTTCCGATCT GTCCGC ACAGTCCATGCCATCACTGC	72
Human	GAPDH	GAPDH_BC9_PCR_F	AATGATACGGCGACCACCGAGATCTACAC ATAGAGGC ACACTCTTTCCCTACACGACGCTCTTCCGATCT GTGAAA ACAGTCCATGCCATCACTGC	72
Human	MALAT1	MALAT1_UMI_BC1_RT_overlap	GTGACTGGAGTTCAGACGTGTGCTCTTCCGATCT NNNNNNNNNNNN CAGATC TCCGTAACTTTAAATTGGTAGC	60	1
Human	MALAT1	MALAT1_UMI_BC2_RT_overlap	GTGACTGGAGTTCAGACGTGTGCTCTTCCGATCT NNNNNNNNNNNN CTTGTA TCCGTAACTTTAAATTGGTAGC	60	1
Human	MALAT1	MALAT1_BC1_PCR_F	AATGATACGGCGACCACCGAGATCTACAC ATAGAGGC ACACTCTTTCCCTACACGACGCTCTTCCGATCT CGATGT CCAGCCTGGCAGTATGATGGCC	72	15 cycles for 5µg of RNA
Human	MALAT1	MALAT1_BC2_PCR_F	AATGATACGGCGACCACCGAGATCTACAC ATAGAGGC ACACTCTTTCCCTACACGACGCTCTTCCGATCT TGACCA CCAGCCTGGCAGTATGATGGCC	72
Human	MALAT1	MALAT1_BC3_PCR_F	AATGATACGGCGACCACCGAGATCTACAC ATAGAGGC ACACTCTTTCCCTACACGACGCTCTTCCGATCT ACAGTG CCAGCCTGGCAGTATGATGGCC	72
Human	MALAT1	MALAT1_BC4_PCR_F	AATGATACGGCGACCACCGAGATCTACAC ATAGAGGC ACACTCTTTCCCTACACGACGCTCTTCCGATCT GCCAAT CCAGCCTGGCAGTATGATGGCC	72
Human	MALAT1	MALAT1_BC5_PCR_F	AATGATACGGCGACCACCGAGATCTACAC ATAGAGGC ACACTCTTTCCCTACACGACGCTCTTCCGATCT ACTTGA CCAGCCTGGCAGTATGATGGCC	72
Human	MALAT1	MALAT1_BC6_PCR_F	AATGATACGGCGACCACCGAGATCTACAC ATAGAGGC ACACTCTTTCCCTACACGACGCTCTTCCGATCT GATCAG CCAGCCTGGCAGTATGATGGCC	72
Human	CD9	CD9_F	AATGATACGGCGACCACCGAGATCTACAC ATAGAGGC ACACTCTTTCCCTACACGACGCTCTTCCGATCT ACTTGA CTTGCCGGGATTGCTGTCCTTGCCATTGG	72	15 cycles for 5µg of RNA
Human	CD9	CD9_R	GTGACTGGAGTTCAGACGTGTGCTCTTCCGATCT NNNNNNNNNNNN CAGATC AGCCCCGCAGCAGCCCAGGAAGC	72	1
Human	CO1	MT_CO1_F	AATGATACGGCGACCACCGAGATCTACAC ATAGAGGC ACACTCTTTCCCTACACGACGCTCTTCCGATCT ACTTGA AGCTTCTGACTCTTACCTCCCTC	59	19 cycles for 5µg of RNA
Human	CO1	MT_CO1_R	GTGACTGGAGTTCAGACGTGTGCTCTTCCGATCT NNNNNNNNNNNN CAGATC CCCTAAGATAGAGGAGACACCTG	59	1
Human	ND3	MT_ND3_F	AATGATACGGCGACCACCGAGATCTACAC ATAGAGGC ACACTCTTTCCCTACACGACGCTCTTCCGATCT ACTTGA CGCGTCCCTTTCTCCATAAAATT	64	20 cycles for 5µg of RNA
Human	ND3	MT_ND3_R	GTGACTGGAGTTCAGACGTGTGCTCTTCCGATCT NNNNNNNNNNNN CAGATC TAGGGCTAGGATGATGATTAATA	64	1
Human	GAPDH	GAPDH_intron_R	GTGACTGGAGTTCAGACGTGTGCTCTTCCGATCT NNNNNNNNNNNN CAGATC CATGTAGTTGAGGTCAATGAAGGGGT	69	1
N/A	All	Reverse 136	CAAGCAGAAGACGGCATACGAGAT AACCCTAC GTGACTGGAGTTCAGACGTGTGCTCTT	72	Gene-dependent
N/A	All	Reverse 137	CAAGCAGAAGACGGCATACGAGAT AGTCGTCA GTGACTGGAGTTCAGACGTGTGCTCTT	72
N/A	All	Reverse 138	CAAGCAGAAGACGGCATACGAGAT GACCAACG GTGACTGGAGTTCAGACGTGTGCTCTT	72
Zebrafish	GAPDH	GAPDH_ZF_BC_F	AATGATACGGCGACCACCGAGATCTACAC ATAGAGGC ACACTCTTTCCCTACACGACGCTCTTCCGATCT TAGCTT TGCTGCTTTCTTGACCAAGAAA	72	14
Zebrafish	GAPDH	GAPDH_ZF_BC_RT	GTGACTGGAGTTCAGACGTGTGCTCTTCCGATCT NNNNNNNNNNNN GGCTAC GCTATAGACTGTGATTGCATG	61	1
Zebrafish	MALAT1	MALAT1_ZF_BC_F	AATGATACGGCGACCACCGAGATCTACAC ATAGAGGC ACACTCTTTCCCTACACGACGCTCTTCCGATCT CGATGT AATCCATTAGGTCTGTCCTGA	72	11
Zebrafish	MALAT1	MALAT1_ZF_BC_RT	GTGACTGGAGTTCAGACGTGTGCTCTTCCGATCT NNNNNNNNNNNN ACTGAT CTCATCAAAATTTTACCGGCA	62	1
N/A	8-oxo-Oligo	8oxoRT	GTGACTGGAGTTCAGACGTGTGCTCTTCCGATCT NNNNNNNNNNNN ATGAGC ACGAGATTGCAACACGCCCAT	70	1
N/A	8-oxo-Oligo	8oxoF	AATGATACGGCGACCACCGAGATCTACAC ATAGAGGC ACACTCTTTCCCTACACGACGCTCTTCCGATCT CGATGT GGATTCGTCCGCTCATGATAT	72	30
